# INCREASED CHLOROPLAST OCCUPANCY IN BUNDLE SHEATH CELLS OF RICE *hap3H* MUTANTS REVEALED BY CHLORO-COUNT, A NEW DEEP LEARNING-BASED TOOL

**DOI:** 10.1101/2024.06.23.600271

**Authors:** Julia Lambret-Frotte, Pedro P. Buarque de Gusmão, Georgia Smith, Shuen-Fang Lo, Su-May Yu, Ross W. Hendron, Steven Kelly, Jane A. Langdale

## Abstract

There is an increasing demand to boost photosynthesis in rice to increase yield potential. Chloroplasts are the site of photosynthesis, and increasing the number and size of these organelles in the in leaf is a potential route to elevate leaf-level photosynthetic activity. Notably, bundle sheath cells do not make a significant contribution to overall carbon fixation in rice and thus various attempts are being made to increase chloroplast content in this cell type. In this study we developed and applied a deep learning tool named Chloro-Count to demonstrate that loss of *OsHAP3H* function in rice increases chloroplast occupancy in bundle sheath cells by 50%. Although limited to a single season, when grown in the field *Oshap3H* mutants exhibited increased numbers of tillers and panicles as compared to controls or gain of function mutants. The implementation of Chloro-Count enabled precise quantification of chloroplasts in loss- and gain-of-function *OsHAP3H* mutants and facilitated a comparison between 2D and 3D quantification methods. In wild-type rice, as the dimensions of bundle sheath cells increase, the volume of individual chloroplasts also increases. However, the larger the chloroplasts the fewer there are per bundle sheath cell. This observation revealed that a mechanism operates in bundle sheath cells to restrict chloroplast occupancy as cell dimensions increase. That mechanism is unperturbed in *Oshap3H* mutants. The use of Chloro-Count also revealed that 2D quantification, upon which most previous studies have relied, is compromised by the positioning of chloroplasts within the cell. Chloro-Count is therefore a valuable tool for accurate and high-throughput quantification of chloroplasts that has enabled the robust characterization of *OsHAP3H* effects on chloroplast biogenesis in rice. Whereas previous studies have increased chloroplast occupancy in bundle sheath cells by increasing the size of individual chloroplasts, loss of *OsHAP3H* function leads to an increase in chloroplast numbers.
