## Supplementary material for "INCREASED CHLOROPLAST OCCUPANCY IN BUNDLE SHEATH CELLS OF RICE *hap3H* MUTANTS REVEALED BY CHLORO-COUNT, A NEW DEEP LEARNING-BASED TOOL": Table S1

### Sheet: Kitaake
Line	Parameter	Shapiro test p-value untransformed	Transformation	Shapiro test p-value transformed		Linear Regression	R-square	p-value	Figure		Line	sample	cell	cell volume	average chloroplast volume	chloroplast count (3D)	cell area	average chloroplast area	chloroplast count (2D)	bounding box x	bounding box y
Kitaake	cell volume	0.108626	none	na		cell volume ~ Log10(cell area)	0.00186607	0.785904	4		Kitaake	WT1	0	3763.05	43.8862	16	468.392	9.4502	10	36.1527	15.4169
Kitaake	average chloroplast volume	0.00446435	Log10	0.542856		Log10(average chloroplast volume) ~ average chloroplast area	0.0435189	0.184906	4		Kitaake	WT1	1	3701.89	22.9641	23	701.488	10.3586	15	37.0777	14.569
Kitaake	chloroplast count (3D)	0.0014787	Log10	0.482542		Log10(chloroplast count (3D)) ~ Log10(chloroplast count (2D))	0.621447	5.727e-10	4		Kitaake	WT1	2	4215.14	34.4783	18	515.763	7.14485	12	37.0777	14.8773
Kitaake	cell area	0.00752761	Log10	0.880279		relative_coverage_volume ~ relative_coverage_area	0.515395	8.72211e-08	4		Kitaake	WT1	3	4571.74	43.9334	18	631.976	8.64944	15	35.4589	16.1107
Kitaake	average chloroplast area	0.379656	none	na		average chloroplast area ~ Log10(chloroplast count (2D))	0.0453077	0.175927	6		Kitaake	WT1	4	2403.55	17.4485	22	789.505	9.27488	18	34.6881	10.1752
Kitaake	chloroplast count (2D)	0.0010412	Log10	0.343008		cell volume ~ Log10(average chloroplast volume)	0.484756	3.05698e-07	6		Kitaake	WT1	5	3551.75	16.5292	18	932.375	8.11679	12	31.913	14.1065
Kitaake	bounding box x/y ratio	0.44534	none	na		cell volume ~ Log10(chloroplast count (3D))	0.00436635	0.67758	6		Kitaake	WT1	6	2970.06	32.6656	19	324.99	6.55583	9	31.6818	15.1086
						Log10(average chloroplast volume) ~ Log10(chloroplast count (3D))	0.103295	0.0379452	6		Kitaake	WT1	7	3652.68	35.7663	18	307.03	8.00164	8	33.763	13.644
						Log10(cell area) ~ average chloroplast area	0.245245	0.000854951	6		Kitaake	WT1	8	3893.1	30.958	14	498.049	10.8131	7	33.9943	14.8002
						Log10(cell area) ~ Log10(chloroplast count (2D))	0.565154	9.57613e-09	6		Kitaake	WT1	9	3917.23	32.8574	17	507.119	7.16755	13	31.6047	19.5795
						cell volume ~ bounding box x/y ratio	0.238686	0.00102827	S2		Kitaake	WT2	0	3656.53	29.6459	13	386.397	9.40026	8	36.5502	15.6769
											Kitaake	WT2	1	4627.38	69.1834	15	241.758	6.42445	9	39.8969	19.2879
											Kitaake	WT2	2	4822.11	46.8282	22	642.373	8.87425	13	42.363	17.0861
											Kitaake	WT2	3	5348.68	36.6457	27	965.743	10.6676	22	39.4566	17.0861
											Kitaake	WT2	4	4719.69	47.4236	21	438.81	9.74204	12	33.908	19.2879
											Kitaake	WT2	5	4469.93	36.8457	27	838.025	10.4287	17	39.1043	16.0292
											Kitaake	WT2	6	7435.83	54.1264	29	700.219	8.62721	15	38.4878	23.5154
											Kitaake	WT2	7	4217.34	24.9015	43	981.16	11.2334	22	43.8602	15.6769
											Kitaake	WT2	8	5488.06	41.5742	27	604.669	11.6572	13	41.7464	19.7283
											Kitaake	WT2	9	6364.61	45.1091	15	711.361	7.40433	10	39.985	16.998
											Kitaake	WT3	0	5187.92	38.776	32	587.917	7.98069	18	48.6586	19.7676
											Kitaake	WT3	1	5628.84	30.241	34	674.255	11.4061	12	45.0092	16.9291
											Kitaake	WT3	2	6272.36	49.0672	26	405.614	9.2543	10	42.5763	23.4169
											Kitaake	WT3	3	8424.96	79.3053	15	362.269	6.85647	8	45.5161	26.4581
											Kitaake	WT3	4	4510.87	41.0898	16	594.693	9.49147	10	48.76	15.0031
											Kitaake	WT3	5	5883.12	42.7339	26	521.646	7.16989	14	48.8613	16.1182
											Kitaake	WT3	6	5224	59.6216	20	476.994	9.22747	13	42.0694	17.8415
											Kitaake	WT3	7	5862.15	46.8883	19	352.242	7.43412	9	44.0969	17.7401
											Kitaake	WT3	8	4985.03	31.1776	41	1080.74	9.69035	29	45.1106	18.3483
											Kitaake	WT3	9	4614.71	36.6154	26	630.322	8.74385	18	40.042	14.1921
											Kitaake	WT3	10	6960.06	85.3235	12	463.93	10.49	8	42.5763	21.795
											Kitaake	WT3	11	5375.53	42.3503	23	429.807	8.34132	14	42.779	19.4634
											Kitaake	WT5	0	3683.17	37.498	23	326.58	6.98493	12	36.5169	11.9133
											Kitaake	WT5	1	3854.31	29.2002	23	481.704	8.80156	14	41.6966	15.6254
											Kitaake	WT5	2	3368.41	31.8239	22	408.52	9.83627	10	31.8552	13.3809
											Kitaake	WT5	3	3449.43	47.4142	14	405.869	9.29016	9	35.5673	13.6399
											Kitaake	WT5	4	2918.39	21.7592	24	684.047	11.9947	16	35.6536	14.0715
											Kitaake	WT5	5	5737.15	35.5632	17	533.302	7.14341	13	39.711	18.2153
											Kitaake	WT5	6	4077.27	52.8842	16	488.533	11.76	9	39.452	16.4887
											Kitaake	WT5	7	4605.01	40.8806	20	315.39	6.05653	12	35.8263	18.2153
											Kitaake	WT5	8	3310.03	32.7992	17	413.768	7.91357	11	35.222	12.2586
											Kitaake	WT5	9	3161.55	20.6893	22	1177.62	9.37064	20	40.747	12.7766

### Sheet: Gene expression
t-Test
Line	Control	Gene	Statistic	pvalue
OsHAP3H-OE 11A51	Null	Oshap3Hcdo	3.46416	0.00608027
OsHAP3H-OE 252C6	Null	Oshap3Hcdo	3.51187	0.00659924
Oshap3H 144	Null	Oshap3He	-1.57932	0.14872
Oshap3H 201	Null	Oshap3He	-0.179663	0.861397
Oshap3H 203	Null	Oshap3He	0.45805	0.659102
Oshap3H x9	Null	Oshap3He	3.00067	0.0149402

### Sheet: Chloroplast quantification
Parameter	Transformation	ANOVA (p-value)						Line	Sample	Cell	bundle sheath volume	average chloroplast volume	chloroplast count	relative chloroplast content
		~ Line	~ Line:Sample	~ Group	~ Group:Line	~ Group:bs_volume_sqrt		OsHAP3H-OE 252C6	4	0	5712.03	40.1083	18	12.6391
bundle sheath volume	square root	3.81154e-15	7.44e-53	0.755686	9.53777e-16	-		OsHAP3H-OE 252C6	4	1	4625.04	47.2607	11	11.2403
average chloroplast volume	boxcox (lambda: -0.2186)	0.00438065	5.08143e-73	0.000354354	1.14382e-10	0.681569		OsHAP3H-OE 252C6	4	2	4731.2	47.1638	9	8.97181
chloroplast count	boxcox (lambda: 0.7287)	0.00978179	8.32478e-16	1.00871e-07	7.11655e-12	0.281074		OsHAP3H-OE 252C6	4	3	5602.4	35.1498	7	4.39184
relative chloroplast content	square root	8.34488e-08	9.25203e-37	1.6964e-17	1.6619e-15	0.50187		OsHAP3H-OE 252C6	4	4	6481.95	34.2596	16	8.45661
								OsHAP3H-OE 252C6	4	5	4682.55	43.1961	11	10.1474
								OsHAP3H-OE 252C6	4	6	4489.22	64.0982	12	17.1339
Tukey HSD (p-value)								OsHAP3H-OE 252C6	4	7	5251.79	48.1279	11	10.0805
Parameter	Groups	OsHAP3H-OE	Oshap3H					OsHAP3H-OE 252C6	4	8	6828.8	50.4133	18	13.2884
average chloroplast volume ~ Group	Null	0.9	0.237177					OsHAP3H-OE 252C6	4	9	6170.77	68.1705	16	17.6757
	OsHAP3H-OE		0.160144					OsHAP3H-OE 252C6	5	0	6878.05	57.7697	15	12.5987
chloroplast count ~ Group	Null	0.279668	0.001					OsHAP3H-OE 252C6	5	1	6552.01	55.7301	15	12.7587
	OsHAP3H-OE		0.001					OsHAP3H-OE 252C6	5	2	5154.79	55.3165	18	19.316
relative chloroplast content ~ Group	Null	0.255496	0.001					OsHAP3H-OE 252C6	5	3	6602.28	44.7815	15	10.1741
	OsHAP3H-OE		0.001					OsHAP3H-OE 252C6	5	4	3688.94	69.9847	7	13.28
								OsHAP3H-OE 252C6	5	5	5117.43	37.8911	10	7.40432
								OsHAP3H-OE 252C6	5	6	6728.17	131.875	9	17.6404
								OsHAP3H-OE 252C6	5	7	7668.86	45.295	15	8.85952
								OsHAP3H-OE 252C6	5	8	5601.52	54.0075	19	18.319
								OsHAP3H-OE 252C6	1	0	9239.99	49.6586	13	6.98661
								OsHAP3H-OE 252C6	1	1	7625.18	43.5597	10	5.71261
								OsHAP3H-OE 252C6	1	2	6276.84	60.7511	12	11.6143
								OsHAP3H-OE 252C6	1	3	10165.5	67.2806	22	14.5608
								OsHAP3H-OE 252C6	1	4	8359.46	117.005	7	9.79772
								OsHAP3H-OE 252C6	1	5	8375.76	57.7034	9	6.2004
								OsHAP3H-OE 252C6	1	6	10343.2	88.7645	13	11.1565
								OsHAP3H-OE 252C6	1	7	11580.4	69.4861	10	6.00034
								OsHAP3H-OE 252C6	1	8	11793.9	55.2122	15	7.02212
								OsHAP3H-OE 252C6	1	9	8937.22	56.5373	9	5.69345
								OsHAP3H-OE 252C6	6	0	6402.13	33.2322	7	3.63357
								OsHAP3H-OE 252C6	6	1	5714.72	30.2709	15	7.94552
								OsHAP3H-OE 252C6	6	2	5463.25	26.5694	12	5.83596
								OsHAP3H-OE 252C6	6	3	6406.16	39.08	5	3.05019
								OsHAP3H-OE 252C6	6	4	7401.51	37.0375	11	5.50444
								OsHAP3H-OE 252C6	6	5	7253.16	38.4858	7	3.71425
								OsHAP3H-OE 252C6	6	6	5246.78	31.2845	10	5.96262
								OsHAP3H-OE 252C6	6	7	8427.96	45.7661	7	3.80119
								OsHAP3H-OE 252C6	6	8	5469.51	39.517	6	4.33497
								OsHAP3H-OE 252C6	6	9	6257.76	28.6464	12	5.49329
								OsHAP3H-OE 252C6	7	0	6896.61	45.0945	16	10.4618
								OsHAP3H-OE 252C6	7	1	6239.64	44.8918	17	12.2308
								OsHAP3H-OE 252C6	7	2	5226.68	37.5181	4	2.87128
								OsHAP3H-OE 252C6	7	3	5957.68	59.2872	7	6.96597
								OsHAP3H-OE 252C6	7	4	7969.95	50.7754	12	7.64502
								OsHAP3H-OE 252C6	7	5	6810.6	34.1617	7	3.51118
								OsHAP3H-OE 252C6	7	6	7204.2	85.6392	6	7.13243
								OsHAP3H-OE 252C6	7	7	8483.55	88.9239	7	7.33734
								OsHAP3H-OE 252C6	7	8	5938.16	35.7618	16	9.63578
								OsHAP3H-OE 252C6	7	9	6094.58	43.8959	6	4.32147
								OsHAP3H-OE 11A51	2	0	4278.13	33.4028	5	3.9039
								OsHAP3H-OE 11A51	2	1	4892.12	31.4837	4	2.57424
								OsHAP3H-OE 11A51	2	2	4199.14	56.7717	6	8.11191
								OsHAP3H-OE 11A51	2	3	6176.47	33.226	11	5.91738
								OsHAP3H-OE 11A51	2	4	4959.59	48.593	12	11.7573
								OsHAP3H-OE 11A51	2	5	4293.42	32.4093	14	10.568
								OsHAP3H-OE 11A51	2	6	5105.46	52.6545	2	2.06267
								OsHAP3H-OE 11A51	2	7	4713.91	32.6409	10	6.92439
								OsHAP3H-OE 11A51	2	8	3064.23	25.2626	17	14.0154
								OsHAP3H-OE 11A51	2	9	4525.12	41.2689	2	1.82399
								OsHAP3H-OE 11A51	3	0	6714.11	45.1672	18	12.109
								OsHAP3H-OE 11A51	3	1	7731.46	60.682	10	7.84871
								OsHAP3H-OE 11A51	3	2	7226.96	46.7644	10	6.47082
								OsHAP3H-OE 11A51	3	3	8320.91	83.3071	8	8.00942
								OsHAP3H-OE 11A51	3	4	5305.65	49.0286	9	8.31674
								OsHAP3H-OE 11A51	3	5	6075.93	76.0495	9	11.2649
								OsHAP3H-OE 11A51	3	6	6748.4	44.3171	5	3.28353
								OsHAP3H-OE 11A51	3	7	5674.12	27.9021	3	1.47523
								OsHAP3H-OE 11A51	3	8	12394.8	53.0321	12	5.13428
								OsHAP3H-OE 11A51	3	9	8757.62	64.4905	13	9.57311
								OsHAP3H-OE 11A51	4	0	3900.63	40.852	11	11.5205
								OsHAP3H-OE 11A51	4	1	4289.34	39.8229	11	10.2126
								OsHAP3H-OE 11A51	4	2	5460.71	44.7818	10	8.20072
								OsHAP3H-OE 11A51	4	3	3718.74	60.6829	9	14.6863
								OsHAP3H-OE 11A51	4	4	4356.09	89.6461	7	14.4056
								OsHAP3H-OE 11A51	4	5	4393.77	42.4546	5	4.83122
								OsHAP3H-OE 11A51	4	6	3508.64	48.8156	10	13.913
								OsHAP3H-OE 11A51	4	7	3498.63	31.6429	7	6.33106
								OsHAP3H-OE 11A51	4	8	6025.89	39.0659	20	12.966
								OsHAP3H-OE 11A51	4	9	4961.56	45.3255	12	10.9624
								OsHAP3H-OE 11A51	7	0	5578.54	40.1454	12	8.63569
								OsHAP3H-OE 11A51	7	1	4911.87	26.5207	10	5.39931
								OsHAP3H-OE 11A51	7	2	7479.62	63.3704	12	10.1669
								OsHAP3H-OE 11A51	7	3	7282.15	49.3435	12	8.13114
								OsHAP3H-OE 11A51	7	4	5190.14	53.9278	11	11.4295
								OsHAP3H-OE 11A51	7	5	5525.74	40.6601	12	8.82997
								OsHAP3H-OE 11A51	7	6	8553.09	43.5707	19	9.67888
								OsHAP3H-OE 11A51	7	7	7697.51	45.2139	20	11.7477
								OsHAP3H-OE 11A51	7	9	6941.95	37.4425	18	9.70858
								OsHAP3H-OE 11A51	1	0	3048.27	58.4546	10	19.1763
								OsHAP3H-OE 11A51	1	1	1902.49	21.6683	8	9.11158
								OsHAP3H-OE 11A51	1	2	1985.76	21.8545	4	4.40226
								OsHAP3H-OE 11A51	1	3	1602.58	19.2818	7	8.4222
								OsHAP3H-OE 11A51	1	4	2249.93	25.3388	6	6.75722
								OsHAP3H-OE 11A51	1	5	1845.24	25.2263	9	12.3039
								OsHAP3H-OE 11A51	1	6	2010.5	20.53	5	5.10568
								OsHAP3H-OE 11A51	1	7	2127.27	30.4139	5	7.14857
								OsHAP3H-OE 11A51	1	8	1798.25	24.9985	2	2.78031
								OsHAP3H-OE 11A51	1	9	1960.47	27.3897	4	5.5884
								OsHAP3H-OE 11A51	1	10	2401.13	31.0244	4	5.1683
								OsHAP3H-OE 11A51	9	0	4278.03	52.2975	5	6.11234
								OsHAP3H-OE 11A51	9	1	3448.32	41.6654	8	9.66624
								OsHAP3H-OE 11A51	9	2	4252.25	40.3614	12	11.3901
								OsHAP3H-OE 11A51	9	3	5511.41	30.6996	12	6.68423
								OsHAP3H-OE 11A51	9	4	5612.66	35.8644	6	3.83394
								OsHAP3H-OE 11A51	9	5	6283.4	44.4794	13	9.20253
								OsHAP3H-OE 11A51	9	6	4356.42	27.9352	8	5.12993
								OsHAP3H-OE 11A51	9	7	5857.91	59.3432	4	4.05217
								OsHAP3H-OE 11A51	9	8	4666.25	34.2726	6	4.40687
								OsHAP3H-OE 11A51	9	9	4507.15	24.6132	6	3.27655
								OsHAP3H-OE 11A51	9	10	3198.93	27.7651	5	4.33975
								Oshap3H x9	4	0	3897.33	42.1928	5	5.41303
								Oshap3H x9	4	1	3836.19	17.7826	2	0.927099
								Oshap3H x9	4	2	3752.34	40.0631	14	14.9475
								Oshap3H x9	4	3	4170.37	41.3333	13	12.8845
								Oshap3H x9	4	4	4010.31	26.7454	14	9.33681
								Oshap3H x9	4	5	3923.55	32.0825	6	4.90615
								Oshap3H x9	4	6	3961.61	37.1616	11	10.3185
								Oshap3H x9	4	7	3319.8	23.3127	4	2.80893
								Oshap3H x9	4	8	2324.23	22.065	10	9.49346
								Oshap3H x9	4	9	5014.3	34.4966	12	8.25558
								Oshap3H x9	3	0	5096.72	45.8051	18	16.1769
								Oshap3H x9	3	2	4805.51	52.3555	13	14.1634
								Oshap3H x9	3	3	2833.58	33.2942	14	16.4498
								Oshap3H x9	3	5	3504.24	29.6354	20	16.9141
								Oshap3H x9	3	7	5851.06	40.1407	18	12.3487
								Oshap3H x9	3	8	3396.74	43.2715	12	15.287
								Oshap3H x9	3	9	3922.06	58.7218	20	29.9444
								Oshap3H x9	5	0	3209.79	24.1776	7	5.27272
								Oshap3H x9	5	1	4572.83	36.8449	16	12.8917
								Oshap3H x9	5	2	4267.99	42.1307	16	15.7941
								Oshap3H x9	5	3	5889.75	54.4109	11	10.1621
								Oshap3H x9	5	4	3509.69	41.6695	6	7.12363
								Oshap3H x9	5	5	3326.98	39.2607	12	14.1608
								Oshap3H x9	5	6	3682.6	29.8454	13	10.5358
								Oshap3H x9	5	7	4350.89	53.712	12	14.8141
								Oshap3H x9	5	8	3998.33	63.9571	7	11.1972
								Oshap3H x9	5	9	3921.76	35.9061	10	9.15561
								Oshap3H x9	5	10	3640.78	36.9063	20	20.2739
								Oshap3H x9	5	11	2373.77	52.2041	18	39.5858
								Oshap3H x9	5	12	4444.85	46.8936	21	22.1552
								Oshap3H x9	2	0	5664.54	30.0569	12	6.36739
								Oshap3H x9	2	1	5148.56	27.4671	20	10.6698
								Oshap3H x9	2	2	6582	39.2669	15	8.9487
								Oshap3H x9	2	3	5349.93	39.5583	11	8.13359
								Oshap3H x9	2	4	5559.81	48.4531	9	7.84339
								Oshap3H x9	2	5	6782.46	35.3447	24	12.5068
								Oshap3H x9	2	6	8491.52	34.4743	17	6.90174
								Oshap3H x9	2	7	5930.24	33.5208	20	11.3051
								Oshap3H x9	2	8	5815.62	37.8264	7	4.553
								Oshap3H x9	2	9	5884.69	29.1029	6	2.96732
								Oshap3H x9	6	0	5202.77	31.27	11	6.61128
								Oshap3H x9	6	1	3704.09	19.5926	11	5.81838
								Oshap3H x9	6	2	3867.85	41.3652	12	12.8335
								Oshap3H x9	6	3	2570.17	22.9318	5	4.46114
								Oshap3H x9	6	4	3624.5	37.904	6	6.27464
								Oshap3H x9	6	5	4889.96	38.4528	14	11.0091
								Oshap3H x9	6	6	3474.54	35.9739	9	9.31821
								Oshap3H x9	6	7	6836.65	32.5871	18	8.57976
								Oshap3H x9	6	8	4635.65	27.8992	16	9.62945
								Oshap3H x9	6	9	4986.1	30.7282	13	8.0116
								Oshap3H 203	4	0	8007.86	43.3861	18	9.75229
								Oshap3H 203	4	1	7826.44	78.0238	18	17.9447
								Oshap3H 203	4	2	7523.72	50.4777	20	13.4183
								Oshap3H 203	4	3	5732.8	49.8355	17	14.7782
								Oshap3H 203	4	4	8012.41	74.5626	18	16.7506
								Oshap3H 203	4	5	6596	61.6463	21	19.6266
								Oshap3H 203	4	6	6481.5	74.7088	17	19.595
								Oshap3H 203	4	7	7052.2	107.021	12	18.2107
								Oshap3H 203	4	8	8659.8	100.241	15	17.3632
								Oshap3H 203	4	9	7745.48	111.647	14	20.1802
								Oshap3H 203	4	10	11947.9	123.553	19	19.6478
								Oshap3H 203	4	11	8808.73	79.9389	21	19.0574
								Oshap3H 203	1	0	7935.13	45.0934	18	10.229
								Oshap3H 203	1	1	8256.1	60.9357	10	7.38069
								Oshap3H 203	1	2	5395.91	60.6684	11	12.3677
								Oshap3H 203	1	3	6488.32	63.3983	24	23.4507
								Oshap3H 203	1	4	6530.17	68.9455	6	6.3348
								Oshap3H 203	1	5	7545.21	30.4003	27	10.8785
								Oshap3H 203	1	6	8061.48	99.1823	10	12.3032
								Oshap3H 203	1	7	6582.25	107.667	14	22.9001
								Oshap3H 203	1	8	11348.8	57.3818	17	8.59553
								Oshap3H 203	1	9	7407.93	49.7977	22	14.7889
								Oshap3H 203	1	10	6499.89	64.2674	13	12.8537
								Oshap3H 203	10	0	4401.51	17.8528	23	9.32895
								Oshap3H 203	10	1	3955.7	68.9261	15	26.1368
								Oshap3H 203	10	2	4163.71	30.317	16	11.65
								Oshap3H 203	10	3	3808.11	45.7972	15	18.0393
								Oshap3H 203	10	4	3992.24	32.3696	21	17.0271
								Oshap3H 203	10	5	3331.55	65.486	9	17.6907
								Oshap3H 203	10	6	3156.19	69.7734	17	37.5816
								Oshap3H 203	10	7	3293.98	33.4625	16	16.2539
								Oshap3H 203	10	8	3429.1	32.5995	13	12.3587
								Oshap3H 203	10	9	5619.78	51.6393	15	13.7833
								Oshap3H 203	2	0	4912.88	39.8099	14	11.3444
								Oshap3H 203	2	1	5671.31	36.7824	11	7.13427
								Oshap3H 203	2	2	7063.97	75.3921	12	12.8073
								Oshap3H 203	2	3	10173.5	69.6507	18	12.3234
								Oshap3H 203	2	4	5887.32	32.3422	15	8.24031
								Oshap3H 203	2	5	6264.73	42.78	20	13.6574
								Oshap3H 203	2	6	7938.47	50.7283	16	10.2243
								Oshap3H 203	2	7	5740.88	47.3868	16	13.2068
								Oshap3H 203	2	8	11636.8	77.6466	17	11.3432
								Oshap3H 203	2	9	7276.89	66.9348	19	17.4767
								Oshap3H 203	5	0	4713.44	33.3895	6	4.25034
								Oshap3H 203	5	2	5834.9	43.0156	14	10.321
								Oshap3H 203	5	4	5114.26	46.8759	16	14.6652
								Oshap3H 203	5	5	6970.53	56.4389	18	14.5742
								Oshap3H 203	5	6	6770.19	38.5127	18	10.2394
								Oshap3H 203	5	7	6852.66	49.5556	15	10.8474
								Oshap3H 203	5	8	7178.51	49.1545	16	10.9559
								Oshap3H 203	5	9	4199.76	33.1184	10	7.88578
								Oshap3H 201	1	0	4488.93	53.092	6	7.0964
								Oshap3H 201	1	1	6084.91	69.0786	14	15.8934
								Oshap3H 201	1	2	6087.88	50.3547	18	14.8883
								Oshap3H 201	1	3	4281.85	36.6248	6	5.13209
								Oshap3H 201	1	4	8031.28	46.8408	18	10.4981
								Oshap3H 201	1	5	4401.78	32.8011	12	8.94214
								Oshap3H 201	1	6	7734.78	43.4222	12	6.73666
								Oshap3H 201	1	7	4451.43	51.4311	14	16.1754
								Oshap3H 201	1	8	4266.06	75.442	14	24.7579
								Oshap3H 201	1	9	4356.97	40.4006	16	14.8362
								Oshap3H 201	1	10	3133.24	32.983	19	20.001
								Oshap3H 201	2	0	5389.8	45.1087	15	12.5539
								Oshap3H 201	2	1	8757.8	54.733	11	6.87459
								Oshap3H 201	2	2	14680.1	123.268	19	15.9542
								Oshap3H 201	2	3	7420.09	34.5133	17	7.90727
								Oshap3H 201	2	4	12492.1	90.0188	9	6.48546
								Oshap3H 201	2	5	5857.89	42.6764	7	5.0997
								Oshap3H 201	2	6	7107.86	62.0476	13	11.3483
								Oshap3H 201	2	7	9668.35	50.6295	6	3.14197
								Oshap3H 201	2	8	11141.6	63.2352	20	11.3512
								Oshap3H 201	2	9	6164.51	44.6637	6	4.34717
								Oshap3H 201	3	0	3332.47	41.3541	7	8.68659
								Oshap3H 201	3	1	4758.88	45.8887	11	10.607
								Oshap3H 201	3	2	3186.9	47.6098	12	17.927
								Oshap3H 201	3	3	5361.2	55.0836	9	9.24705
								Oshap3H 201	3	4	5473.47	52.3134	7	6.69035
								Oshap3H 201	3	5	3994.38	58.8102	4	5.88929
								Oshap3H 201	3	6	2816.82	29.9375	8	8.50249
								Oshap3H 201	3	7	3937.83	60.5666	14	21.533
								Oshap3H 201	3	8	4125.8	37.7691	13	11.9007
								Oshap3H 201	3	9	4658.38	63.5937	10	13.6514
								Oshap3H 201	3	10	4634.37	42.1568	19	17.2835
								Oshap3H 201	4	0	8460.28	49.8405	20	11.7822
								Oshap3H 201	4	1	7850.93	48.2885	27	16.6068
								Oshap3H 201	4	2	7317.2	71.3451	8	7.80027
								Oshap3H 201	4	3	7001.21	91.5135	15	19.6066
								Oshap3H 201	4	4	8531.63	53.6771	18	11.3248
								Oshap3H 201	4	5	8136.98	51.5649	23	14.5753
								Oshap3H 201	4	6	8096.54	49.0558	21	12.7236
								Oshap3H 201	4	7	8099.23	49.4407	12	7.32524
								Oshap3H 201	4	8	8288.97	73.2974	20	17.6855
								Oshap3H 201	4	9	6889.26	66.6265	13	12.5724
								Oshap3H 201	5	0	5463.99	57.5427	7	7.37188
								Oshap3H 201	5	1	7754.35	44.4994	12	6.88637
								Oshap3H 201	5	2	4643.53	26.4221	6	3.41405
								Oshap3H 201	5	3	4836.88	28.2118	13	7.58244
								Oshap3H 201	5	4	5154.72	46.762	21	19.0506
								Oshap3H 201	5	5	6517.17	51.5947	20	15.8335
								Oshap3H 201	5	6	4804.47	31.434	20	13.0853
								Oshap3H 201	5	7	5643.49	52.9081	14	13.1251
								Oshap3H 201	5	8	5288.96	34.1605	20	12.9177
								Oshap3H 201	5	9	5905.82	33.2023	24	13.4927
								Oshap3H 144	3	0	4615.03	65.9694	11	15.7239
								Oshap3H 144	3	1	8926.74	139.024	13	20.2461
								Oshap3H 144	3	3	6216.09	50.6289	13	10.5883
								Oshap3H 144	3	4	8105.03	74.5915	14	12.8843
								Oshap3H 144	3	5	7060.41	55.8675	20	15.8256
								Oshap3H 144	3	6	6509.13	107.309	18	29.6746
								Oshap3H 144	3	7	4084.49	77.9784	14	26.7279
								Oshap3H 144	3	8	6690.16	89.3267	16	21.3631
								Oshap3H 144	3	9	6772.75	59.3746	18	15.78
								Oshap3H 144	4	0	5260.06	45.9214	19	16.5874
								Oshap3H 144	4	1	5811.94	39.9847	14	9.63166
								Oshap3H 144	4	2	5894.74	73.9778	15	18.8247
								Oshap3H 144	4	3	4240.54	72.4573	14	23.9215
								Oshap3H 144	4	4	6927.37	68.2099	17	16.7389
								Oshap3H 144	4	5	4023	35.0172	23	20.0198
								Oshap3H 144	4	6	4982.44	42.4095	23	19.5771
								Oshap3H 144	4	7	5016.45	30.7624	13	7.97199
								Oshap3H 144	5	0	4568.87	42.2074	16	14.7809
								Oshap3H 144	5	1	3883.36	58.6323	14	21.1377
								Oshap3H 144	5	2	4863.57	43.1818	14	12.4301
								Oshap3H 144	5	3	6395.55	86.0268	14	18.8315
								Oshap3H 144	5	4	3375.27	48.8589	13	18.8182
								Oshap3H 144	5	5	3840.04	54.4484	16	22.6866
								Oshap3H 144	5	6	3493.57	31.7503	13	11.8147
								Oshap3H 144	5	7	5413.82	71.8126	12	15.9176
								Oshap3H 144	5	8	3871.5	39.3311	13	13.2069
								Oshap3H 144	5	9	3316.09	63.3753	9	17.2003
								Oshap3H 144	6	0	5171.42	31.9656	6	3.70873
								Oshap3H 144	6	1	7191.53	54.7734	7	5.33146
								Oshap3H 144	6	2	5576.87	40.1181	13	9.35174
								Oshap3H 144	6	3	6390.4	63.7304	4	3.98914
								Oshap3H 144	6	4	7796.21	47.7421	6	3.67426
								Oshap3H 144	6	5	11686.4	54.8035	15	7.03427
								Oshap3H 144	6	6	9407.53	42.0226	9	4.02022
								Oshap3H 144	6	7	6911.89	40.4109	15	8.76986
								Oshap3H 144	6	8	7147.95	23.4566	7	2.29711
								Oshap3H 144	6	9	6120.76	31.6888	15	7.7659
								Oshap3H 144	6	10	5980.11	59.6564	12	11.971
								Null	10	0	6461.56	39.9184	22	13.5912
								Null	10	1	7885.04	66.4794	18	15.1759
								Null	10	2	9340.53	104.841	13	14.5916
								Null	10	3	9246.26	63.1256	6	4.09629
								Null	10	4	8023.95	56.304	22	15.4374
								Null	10	5	12840.7	66.5369	5	2.59087
								Null	10	6	9372.52	46.7234	3	1.49554
								Null	10	7	7993.33	49.1575	8	4.91985
								Null	10	8	9310.44	66.404	11	7.84543
								Null	10	9	9588.75	47.1948	13	6.39846
								Null	27	0	10907.8	40.3642	11	4.07052
								Null	27	1	10252	40.7244	11	4.36956
								Null	27	2	10259.1	74.5742	18	13.0844
								Null	27	3	10404.2	54.1966	6	3.12546
								Null	27	4	11491.8	86.6273	15	11.3073
								Null	27	5	10347.7	64.825	16	10.0235
								Null	27	6	6879.42	43.53	16	10.1241
								Null	27	7	12925.7	69.0028	15	8.00765
								Null	27	8	12522	60.0494	22	10.5501
								Null	27	9	15046.5	69.297	13	5.98718
								Null	28	0	6778.02	34.9958	7	3.61418
								Null	28	1	8499.97	35.7675	7	2.94557
								Null	28	2	5588.76	40.886	7	5.12103
								Null	28	3	8193.88	26.2212	9	2.88009
								Null	28	4	5077.86	36.7611	14	10.1353
								Null	28	5	4721.71	40.009	20	16.9468
								Null	28	6	3859.11	33.1024	13	11.1511
								Null	28	7	4642.34	31.8459	4	2.74395
								Null	28	8	7297	36.1502	8	3.9633
								Null	28	9	6442.18	40.2953	10	6.25491
								Null	29	0	4916.04	24.3738	6	2.97481
								Null	29	1	5387.53	57.4989	14	14.9416
								Null	29	2	4344.71	20.9841	16	7.72768
								Null	29	3	4738.09	30.8698	11	7.16676
								Null	29	4	6053.3	31.1538	16	8.23451
								Null	29	5	6422.04	32.0808	16	7.99268
								Null	29	6	5929.28	27.5655	5	2.32453
								Null	29	7	5613.68	25.947	10	4.6221
								Null	29	8	5946.21	33.0249	7	3.88776
								Null	29	9	4327.04	24.5339	11	6.23689
								Null	29	10	3578.64	22.9096	5	3.20088
								Null	36	0	5277.73	40.2577	8	6.10227
								Null	36	1	7986.3	52.2183	11	7.19233
								Null	36	2	7446.83	32.6049	13	5.69186
								Null	36	3	6973.26	46.1699	12	7.94518
								Null	36	4	7009.7	53.7264	14	10.7304
								Null	36	6	8167.27	83.5025	12	12.2689
								Null	36	7	6640.47	59.0076	4	3.55442
								Null	36	8	10123.9	53.0282	17	8.90451
								Null	36	9	9889.06	61.6063	13	8.09866
								Null	6	0	4121.62	44.2604	7	7.51703
								Null	6	1	4880.29	40.3935	6	4.96612
								Null	6	2	5231.43	35.3722	17	11.4945
								Null	6	3	4318.61	30.8937	19	13.5919
								Null	6	4	6093.64	31.7923	11	5.73903
								Null	6	5	6483.51	35.2019	9	4.8865
								Null	6	6	5341.02	25.547	7	3.34822
								Null	6	7	6257.43	37.0055	2	1.18277
								Null	6	8	4888.35	59.9929	9	11.0454

### Sheet: Chlorophyll
Parameter	Transformation	ANOVA (p-value)				Sample	Plant	Chl_A	Chl_B
		~ Group	~ Line	~ Group:Line		OsHAP3H-OE 252C63	1	169.513	40.2928
chlorophyll a	none	3.35419e-09	3.17168e-11	3.95785e-11		OsHAP3H-OE 252C63	2	158.529	38.2812
chlorophyll b	none	0.0151773	3.06943e-07	1.67543e-07		OsHAP3H-OE 252C63	3	186.254	44.6171
						OsHAP3H-OE 252C63	4	153.987	38.3122
Tukey HSD (p-value)						OsHAP3H-OE 252C63	5	166.202	39.1306
Parameter	Groups	OsHAP3H-OE	Oshap3H			OsHAP3H-OE 252C63	6	142.785	34.6221
chlorophyll a ~ Group	Null	0.5262	0.0005			OsHAP3H-OE 252C63	7	179.595	40.8959
	OsHAP3H-OE		0			OsHAP3H-OE 252C63	8	163.841	39.0053
chlorophyll b ~ Group	Null	0.7642	0.0079			OsHAP3H-OE 252C63	9	169.788	39.8312
	OsHAP3H-OE		0			OsHAP3H-OE 252C63	10	151.235	34.4582
						OsHAP3H-OE 11A51	1	194.145	47.145
						OsHAP3H-OE 11A51	2	214.338	51.5164
						OsHAP3H-OE 11A51	3	160.977	39.4316
						OsHAP3H-OE 11A51	4	195.103	46.4134
						OsHAP3H-OE 11A51	5	192.647	47.0315
						OsHAP3H-OE 11A51	6	172.226	42.75
						OsHAP3H-OE 11A51	7	166.069	38.4772
						OsHAP3H-OE 11A51	8	190.968	46.6362
						OsHAP3H-OE 11A51	9	176.447	43.5523
						OsHAP3H-OE 11A51	10	182.896	43.8266
						Oshap3H x9	1	199.344	48.5843
						Oshap3H x9	2	212.337	51.9545
						Oshap3H x9	3	195.042	45.8727
						Oshap3H x9	4	214.214	49.0946
						Oshap3H x9	5	184.034	43.3767
						Oshap3H x9	6	183.759	43.8384
						Oshap3H x9	7	180.268	42.3945
						Oshap3H x9	8	207.082	49.0903
						Oshap3H x9	9	204.806	49.99
						Oshap3H x9	10	200.139	47.5992
						Oshap3H 203	1	198.307	41.6169
						Oshap3H 203	2	229.779	52.472
						Oshap3H 203	3	223.926	50.9027
						Oshap3H 203	4	211.864	48.5412
						Oshap3H 203	5	206.606	44.3365
						Oshap3H 203	6	230.689	52.1121
						Oshap3H 203	7	219.138	50.9956
						Oshap3H 203	8	243.75	56.4792
						Oshap3H 203	9	206.76	49.9236
						Oshap3H 203	10	215.997	46.978
						Oshap3H 201	1	209.908	47.2672
						Oshap3H 201	10	186.67	43.0404
						Oshap3H 201	2	218.388	50.2686
						Oshap3H 201	3	216.984	49.4117
						Oshap3H 201	4	187.099	44.6007
						Oshap3H 201	5	211.99	48.7384
						Oshap3H 201	6	220.968	52.0724
						Oshap3H 201	7	196.297	43.8234
						Oshap3H 201	8	217.98	50.0768
						Oshap3H 201	9	205.593	47.2083
						Oshap3H 144	1	231.268	54.354
						Oshap3H 144	2	239.074	55.8568
						Oshap3H 144	3	206.408	47.5917
						Oshap3H 144	4	196.099	47.0786
						Oshap3H 144	5	190.389	44.3943
						Oshap3H 144	6	194.005	46.0354
						Oshap3H 144	7	217.468	52.3969
						Oshap3H 144	8	231.271	62.8246
						Null	1	154.318	35.7104
						Null	2	184.888	45.1569
						Null	3	194.116	43.9798
						Null	4	181.729	41.1112
						Null	5	175.203	42.0553
						Null	6	204.117	49.8038
						Null	7	181.207	44.3062

### Sheet: Field trial
Parameter	Transformation	ANOVA (p-value)				Line	plant_number	row_position	plant_height	tillers_per_plant	above_ground_wo_panicle	panicle_weight	total_biomass_per_plant	total_yield	panicle_number	panicle_length	seed_weight	chlorophyll	photosynthesis_yield	etr	par
		~ Group	~ Line	~ Group:Line		Kitaake	1	B1-1	64	25	12.2	12.9	25.1	11.8	21	11.5762	24.8519	48.6048	315	197.5	1455
total yield	none	0.299263	0.466857	0.00130641		Kitaake	2	B1-3	63	22	8	15.6	23.6	14.8	18	11.9744	26.2556	51.045	249	147.6	1410.5
plant height	none	0.990871	0.550411	0.0235676		Kitaake	3	B1-4	63	24	9.3	13	22.3	11.9	19	11.0421	24.85	49.551	426.5	264.7	1476
number of tillers	none	1.30476e-07	4.00395e-09	5.38026e-11		Kitaake	4	B1-5	61	29	14.6	19.8	34.4	18.7	30	10.77	25.5	51.8916	474	259.05	1305
total biomass	none	0.149621	0.0648244	2.84501e-05		Kitaake	5	B1-8	62	33	16.9	25.8	42.7	23.1	35	11.6971	25.25	50.8458	275	150.8	1313
above ground biomass without panicle	none	0.0198398	0.0227344	3.51359e-06		Kitaake	6	B1-9	62	24	12.3	18.2	30.5	16.9	32	10.9031	25.5	50.796	356.5	201.95	1349.5
panicle number	none	3.40193e-05	5.07258e-06	7.3358e-06		Kitaake	7	B1-11	63	25	15.9	19.2	35.1	18	29	11.3172	24.75	52.4892	325.5	183.85	1325
panicle weight	none	0.0995015	0.11324	0.000646251		Kitaake	8	B1-14	63	26	12.9	20	32.9	18.8	26	11.3154	26.6	48.8538	291	169.3	1377
panicle length	none	0.357704	4.15971e-06	3.08818e-07		Kitaake	9	B1-17	68	28	10.7	20.4	31.1	18	34	11.3029	24.8	54.1824	374.5	217.2	1385
seed weight	none	0.00799446	1.9077e-10	5.34098e-10		Kitaake	10	B1-20	62	33	12.8	22.8	35.6	20.9	31	11.3452	25.8	51.1446	261.5	153.1	1392.5
chlorophyll	none	0.475015	0.368361	0.404275		Kitaake	11	B1-22	64	34	16.5	27.9	44.4	26	37	11.5486	26.4	52.8876	273.5	165.25	1434.5
par	none	0.0880547	0.183474	0.216393		Kitaake	12	B1-24	63	24	11.4	19.7	31.1	18.1	28	11.1286	25.1	51.045	324	193.4	1435
etr	none	0.00642599	0.00136868	0.00269203		Null	13	B2-1	55	21	6.7	13.2	19.9	12.6	23	10.5913	26.9	47.31	343.5	189.05	1456.5
photosynthesis yield	none	0.00201724	0.00478457	0.00830157		Null	14	B2-3	65	22	10	16.5	26.5	14.7	32	10.0406	24.7	52.6386	345.5	207.1	1426
						Null	15	B2-6	62	17	7.8	11.7	19.5	11.1	20	10.565	25.8	51.8916	256.5	167.2	1541
						Null	16	B2-11	64	19	8.7	14.6	23.3	12.4	25	10.516	26.8	49.4016	296	181.2	1461
Tukey HSD (p-value)						Null	17	B2-14	62	17	9.5	17.1	26.6	15.8	22	11.7591	27.15	53.1366	228	132.9	1396
Parameter	Groups	Kitaake	Oshap3H			Null	18	B2-15	57	22	11	18.5	29.5	17.1	30	11.3167	26	50.2482	415.5	241.5	1384.5
number of tillers ~ Group	Null	0	0			Null	19	B2-16	58	19	7.9	11	18.9	9.8	25	10.02	25.95	45.6666	298.5	186.2	1468.5
	Kitaake		0.0268			Null	20	B2-17	58	20	8.8	16.5	25.3	14.8	28	10.8643	25.45	49.6506	319.5	182.45	1357
above ground without panicle ~ Group	Null	0	0			Null	21	B2-19	53	22	10	15.2	25.2	13.8	32	9.57812	25.45	51.7422	361.5	207.8	1372
	Kitaake		0.2985			Null	22	B2-20	60	20	6.9	14.6	21.5	13.7	22	10.7636	25.65	51.3438	321.5	181.1	1339
panicle number ~ Group	Null	0.3332	0			Null	23	B2-22	56	18	6.4	10.9	17.3	9.8	22	10.4136	23.95	50.1486	230.5	144.2	1493
	Kitaake		0.0061			Null	24	B2-23	60	20	7.1	9.9	17	8.5	24	10.1292	25.3	51.8418	272	160.55	1402
seed weight ~ Group	Null	0.7481	0			Oshap3H 144	25	B3-1	57	29	11.4	18.3	29.7	16.3	32	10.5406	25.35	52.1406	474.5	280.35	1412.5
	Kitaake		0.0003			Oshap3H 144	26	B3-2	61	29	9.7	20.2	29.9	17.8	33	10.9455	25.95	50.1486	316.5	188.1	1408.5
etr ~ Group	Null	0.8016	0.0016			Oshap3H 144	29	B3-5	65	38	15.2	19.4	34.6	16.3	37	10.6703	24.85	48.2064	329	195.5	1415
	Kitaake		0.017			Oshap3H 144	30	B3-8	61	24	6.7	14.6	21.3	12.9	29	10.3655	23.8	55.029	434.5	275.3	1509
photosynthesis yield ~ Group	Null	0.7249	0.0022			Oshap3H 144	31	B3-10	56	24	8.9	13	21.9	11.6	22	10.5136	26.1	47.2104	290	171.7	1416
	Kitaake		0.0341			Oshap3H 144	27	B3-11	58	29	11	16.4	27.4	14.2	28	11.0393	25.5	49.4514	393	224.05	1355
						Oshap3H 144	32	B3-13	60	28	9.5	20.9	30.4	19	31	11.6839	24.1	50.4972	343.5	211.15	1474.5
						Oshap3H 144	33	B3-15	60	25	11.3	17.2	28.5	16	29	11.1172	25.15	51.6426	454	258.3	1355.5
						Oshap3H 144	34	B3-16	65	31	12	20.8	32.8	17.8	33	11.4939	24.95	48.555	411.5	241.9	1398.5
						Oshap3H 144	28	B3-19	55	20	8.3	14	22.3	13	23	11.2261	25.5	53.2362	425	208.85	1187.5
						Oshap3H 144	35	B3-20	64	32	13.1	18.6	31.7	15.7	33	11.3455	25.45	54.1824	309	187.45	1438.5
						Oshap3H 144	36	B3-22	64	31	10.9	20.6	31.5	18.9	32	11.1594	25.3	50.1984	366	224	1461
						Oshap3H 201	37	B4-1	62	31	12.7	17.2	29.9	15	34	9.56471	24.2063	48.8538	351.5	222.1	1504.5
						Oshap3H 201	38	B4-2	66	35	11.6	21	32.6	18.7	35	12.0229	23.8646	51.294	484.5	281.1	1381.5
						Oshap3H 201	39	B4-4	68	33	12.4	21.7	34.1	18.8	34	11.0294	24.5129	52.8378	337.5	199.95	1406
						Oshap3H 201	40	B4-5	65	33	13.2	19.7	32.9	17.2	35	10.4314	23.85	50.0988	525.5	310.55	1407.5
						Oshap3H 201	41	B4-9	60	32	9.7	15.3	25	13	32	9.68125	23.4	50.4474	387	231.95	1425
						Oshap3H 201	42	B4-11	57	23	8.2	14.6	22.8	12.8	29	10.2517	24.15	51.045	382.5	228.65	1439
						Oshap3H 201	43	B4-12	62	36	14.4	18.9	33.3	16	37	10.1378	24.35	48.5052	509	294.05	1376.5
						Oshap3H 201	44	B4-14	62	36	13.2	24.1	37.3	21.5	39	10.9949	24.4	48.8538	442	271.3	1463.5
						Oshap3H 201	45	B4-17	61	31	11.9	16.8	28.7	15.6	37	9.65676	24	49.551	392	251.75	1516
						Oshap3H 201	46	B4-20	61	32	10.7	17.9	28.6	16.1	35	9.95143	24.6	50.1486	330.5	207.5	1496
						Oshap3H 201	47	B4-21	62	29	9.7	15.6	25.3	13.8	33	10.0364	22.9	51.4932	318.5	191.9	1423
						Oshap3H 201	48	B4-23	62	34	14.2	18.9	33.1	15.4	38	10.3211	24.4	46.9116	387.5	234.35	1439.5
						Oshap3H 203	49	B5-2	65	29	11.5	19.5	31	17.4	34	10.3265	23.4	51.8418	319.5	191.7	1438
						Oshap3H 203	50	B5-3	60	27	11.8	18.4	30.2	16	35	10.6057	23.65	49.8498	238.5	141.5	1422
						Oshap3H 203	51	B5-5	63	32	12.6	22.5	35.1	19.4	35	11.4714	24.1	50.3976	405	243.05	1448.5
						Oshap3H 203	52	B5-8	63	30	12.3	22.7	35	20.2	32	11.6531	24.25	48.7044	436	229.4	1249
						Oshap3H 203	53	B5-9	62	38	14.1	21.9	36	17.4	43	10.4	23.05	53.535	311	191.7	797.5
						Oshap3H 203	54	B5-10	58	25	11.3	15	26.3	13.6	30	10.6867	23.25	51.0948	313	182.2	1388.5
						Oshap3H 203	55	B5-11	62	33	11.7	17	28.7	14.3	32	10.8406	22.25	52.4394	344.5	193.35	1337.5
						Oshap3H 203	56	B5-16	65	36	13.8	22.8	36.6	19.8	38	10.4737	23.65	52.7382	514	295.35	1378
						Oshap3H 203	57	B5-17	64	35	12.2	23.5	35.7	20.8	34	11.1147	22.85	49.8498	483.5	282.7	1394.5
						Oshap3H 203	58	B5-20	58	26	11.2	18.3	29.5	16.8	27	10.7296	24.5	51.3438	351	215.55	1474.5
						Oshap3H 203	59	B5-21	63	29	15.1	20	35.1	18.4	31	10.8645	24.3	52.9374	493.5	285.8	1379.5
						Oshap3H 203	60	B5-22	58	34	10.7	17.9	28.6	14.5	40	9.945	21.7	49.0032	439	261.55	1419
						Oshap3H x9	61	B6-1	56	30	11.2	17	28.2	15.1	38	9.49211	24.1	53.0868	332	220.55	1582.5
						Oshap3H x9	62	B6-2	59	31	10.1	17.6	27.7	15.1	34	10.0618	24.15	54.9792	256	138.8	1358.5
						Oshap3H x9	63	B6-4	62	39	15.2	25.3	40.5	22.5	50	10.0848	24.05	49.7502	431.5	254.45	1405
						Oshap3H x9	64	B6-5	60	27	12.5	15.4	27.9	13.6	38	8.89211	23.1	49.9494	428	246.4	1373.5
						Oshap3H x9	65	B6-8	60	32	14.8	20	34.8	18.1	39	9.74103	23.45	53.3358	344.5	172.25	1217.5
						Oshap3H x9	66	B6-15	66	31	13.6	20	33.6	18.5	33	10.7333	26.05	52.6386	438	269.4	1465.5
						Oshap3H x9	67	B6-17	65	30	13.8	20.2	34	18.6	34	10.1912	25.7	50.2482	406	246.55	1446.5
						Oshap3H x9	68	B6-18	63	32	12.4	16.7	29.1	14.9	32	10.0844	23.75	52.0908	367	222.2	1456
						Oshap3H x9	69	B6-20	58	30	11.7	13.4	25.1	12	28	10.3714	22.9	50.9454	264	163.3	1462.5
						Oshap3H x9	70	B6-21	58	31	12.2	13.1	25.3	11.6	35	8.96	21.95	50.5968	361	210.9	1395.5
						Oshap3H x9	71	B6-22	60	28	11.4	15.3	26.7	14.4	28	10.3536	24.3	50.049	347	208.45	1430.5
						Oshap3H x9	72	B6-24	62	25	10.1	16	26.1	14.9	27	10.3963	25.35	50.7462	479	276.85	1376
