## Supplementary material for "INCREASED CHLOROPLAST OCCUPANCY IN BUNDLE SHEATH CELLS OF RICE *hap3H* MUTANTS REVEALED BY CHLORO-COUNT, A NEW DEEP LEARNING-BASED TOOL": Table S2

### Sheet: Sheet1
Primer Name	Description	Fw/Rv	Sequence(5'-3')	Amplicon gDNA	Amplicon cDNA
JLF_Ox155	OsHAP3H gRNA cloning	Fw	﻿tggcGGGCACTTGCTGAGCCCGGT	NA	NA
JLF_Ox156	OsHAP3H gRNA cloning	Rv	﻿aaacACCGGGCTCAGCAAGTGCCC
JLF_Ox157	OsHAP3H CRISPR genotyping	Fw	﻿CGATACCGTCTTCCCACTCG	352 bp	NA
JLF_Ox158	OsHAP3H CRISPR genotyping	Rv	﻿GGAACCTGTCCTGCTCCTTC
JLF_Ox12	HygR genotyping	Fw	AGGCTCTCGATGAGCTGATGCTTT	335 bp	NA
JLF_Ox13	HygR genotyping	Rv	AGCTGCATCATCGAAATTGCCGTC
JLF_Ox41	HygR probe	Fw	TGGCAAACTGTGATGGACGA	508 bp	NA
JLF_Ox42	HygR probe	Rv	GGTTTCCACTATCGGCGAGT
JLF_Ox176	OsHAP3He qPCR	Fw	CTCCAAGGAGTCGAAGGAGA	109 bp	109 bp
JLF_Ox177	OsHAP3He qPCR	Rv	GTTGATGGTCTTCCGCTTCT
JLF_Ox131	OsHAP3Hcdo qPCR	Fw	CCAGCGAACGCAAAGATCAG	130 bp	130 bp
JLF_Ox132	OsHAP3Hcdo qPCR	Rv	CACCGTTGATCGTCTTTCGC
Actin-F	qPCR reference gene 1	Fw	GGCACCACACCTTCTACAAT	69 bp	300 bp
Actin-R	qPCR reference gene 1	Rv	CTCACACCATCACCAGAGT
JLF_Ox161	qPCR reference gene 2	Fw	ACCACTTCGACCGCCACTACT	70 bp	70 bp
JLF_Ox162	qPCR reference gene 2	Rv	ACGCCTAAGCCTGCTGGTT
